# Behavioral rhythms are bad predictors of general organismal rhythmicity

**DOI:** 10.1101/2022.07.16.500291

**Authors:** N. Sören Häfker, Laurenz Holcik, Karim Vadiwala, Isabel Beets, Audrey M. Mat, Alexander W. Stockinger, Stefan Hammer, Liliane Schoofs, Florian Raible, Kristin Tessmar-Raible

## Abstract

The circadian clock controls behavior and metabolism in various organisms. However, the exact timing and strength of rhythmic phenotypes can vary significantly between individuals of the same species. This is highly relevant for the rhythmically complex marine environments where organismal rhythmic diversity likely permits the occupation of different microenvironments. When investigating circadian locomotor behavior of *Platynereis dumerilii,* a model system for marine molecular chronobiology, we found strain-specific, high variability between individual worms. The individual patterns were reproducibly maintained for several weeks independent of basic culture conditions, such as population density or feeding. A diel head transcriptome comparison of behaviorally rhythmic versus arrhythmic wildtype worms showed that 24h cycling of core circadian clock transcripts is identical between both behavioral phenotypes. While behaviorally arrhythmic worms showed a similar total number of cycling transcripts compared to their behaviorally rhythmic counterparts, the annotation categories of their transcripts, however, differed substantially. Consistent with their locomotor phenotype, behaviorally rhythmic worms exhibit an enrichment of cycling transcripts related to neuronal/behavioral processes. In contrast, behaviorally arrhythmic worms showed significantly increased diel cycling for metabolism- and physiology-related transcripts. Phenotype-specific cycling of distinct matrix metalloproteinase transcripts, encoding extracellular enzymes that modulate synaptic circuit function and neuropeptide signaling, like pigment dispersing factor (PDF), prompted us to functionally investigate *Platynereis pdf*. Differing from its role in *Drosophila,* loss of *pdf* impacts on overall activity levels, but shows only indirect effects on rhythmicity. Our results show that individuals arrhythmic in a given process can show increased rhythmicity in others. Across the *Platynereis* population, variations of this exist as a reproducible continuum. We hypothesize that such diel rhythm breadth is an important biodiversity resource enabling the species to quickly adapt to heterogeneous marine environments and potentially also to the effects of climate change, which is however endangered with shrinking population sizes and hence diversity.
