## Supplemental Table 2 for "Behavioral rhythms are bad predictors of general organismal rhythmicity"

### Sheet: overview
The file contains data connected to the article:
Häfker et al. (2023): Behavioral rhythms are bad predictors of general organismal rhythmicity
The presented data is related to Fig 3.
A: GO-terms significantly enriched in rhythmic worms
B: GO-terms significantly enriched in arrhythmic worms
C: GO-terms significantly enriched in both phenotypes
GO-term enrichment was assessed using the elim approach (see methods).
For each GO-term, the numbers of annotated and significantly enriched transcripts are provided. Furthermore, the IDs of significantly enriched transcripts are listed.
Only GO-terms represented by at least 3 significant transcripts were considered enriched.
For each group (rhythmic, arrhythmic, both), a selection of 10 significant GO-terms representing the most noteworthy overall patterns are shown in Fig 6. The respective GO-terms are printed bold.

### Sheet: A rhythmic
#	ID	GO-term	annotated	significant	elim p-value	significant transcripts
1	GO:0055071	manganese ion homeostasis	6	3	0.00011	TRINITY_DN22397_c1_g1|TRINITY_DN765_c0_g1|TRINITY_DN9709_c0_g1
2	GO:0070574	cadmium ion transmembrane transport	7	3	0.00019	TRINITY_DN22397_c1_g1|TRINITY_DN765_c0_g1|TRINITY_DN9709_c0_g1
3	GO:0033212	iron assimilation	9	3	0.00045	TRINITY_DN22397_c1_g1|TRINITY_DN765_c0_g1|TRINITY_DN9709_c0_g1
4	GO:0060307	regulation of ventricular cardiac muscle cell membrane repolarization	22	4	0.00059	TRINITY_DN227907_c0_g1|TRINITY_DN2554_c1_g2|TRINITY_DN71440_c0_g2|TRINITY_DN7943_c0_g1
5	GO:0050885	neuromuscular process controlling balance	49	5	0.00183	TRINITY_DN372_c0_g1|TRINITY_DN43109_c0_g1|TRINITY_DN51629_c0_g1|TRINITY_DN5229_c0_g1|TRINITY_DN5978_c5_g1
6	GO:0031122	cytoplasmic microtubule organization	74	6	0.00216	TRINITY_DN11828_c0_g1|TRINITY_DN16082_c0_g1|TRINITY_DN1658_c0_g2|TRINITY_DN227907_c0_g1|TRINITY_DN4331_c0_g1|TRINITY_DN6378_c0_g2
7	GO:0033504	floor plate development	16	3	0.00273	TRINITY_DN106127_c0_g1|TRINITY_DN24583_c0_g1|TRINITY_DN5650_c0_g1
8	GO:0046823	negative regulation of nucleocytoplasmic transport	33	4	0.0028	TRINITY_DN35980_c1_g2|TRINITY_DN5783_c0_g1|TRINITY_DN6378_c0_g2|TRINITY_DN988_c0_g2
9	GO:0048169	regulation of long-term neuronal synaptic plasticity	23	5	0.00321	TRINITY_DN11828_c0_g1|TRINITY_DN35980_c1_g2|TRINITY_DN51629_c0_g1|TRINITY_DN61316_c0_g4|TRINITY_DN96582_c1_g1
10	GO:0071816	tail-anchored membrane protein insertion into ER membrane	17	3	0.00327	TRINITY_DN1729_c1_g2|TRINITY_DN21136_c0_g1|TRINITY_DN6317_c1_g2
11	GO:0001666	response to hypoxia	272	12	0.00397	TRINITY_DN150408_c0_g1|TRINITY_DN2609_c0_g2|TRINITY_DN35898_c1_g1|TRINITY_DN35980_c1_g2|TRINITY_DN38647_c0_g2|TRINITY_DN4139_c0_g1|TRINITY_DN5571_c0_g2|TRINITY_DN65842_c0_g1|TRINITY_DN7221_c0_g1|TRINITY_DN765_c0_g1|TRINITY_DN7943_c0_g1|TRINITY_DN812_c0_g1
12	GO:0007638	mechanosensory behavior	28	5	0.00446	TRINITY_DN2259_c1_g1|TRINITY_DN38647_c0_g2|TRINITY_DN43109_c0_g1|TRINITY_DN51629_c0_g1|TRINITY_DN7943_c0_g1
13	GO:0031099	regeneration	250	14	0.005	TRINITY_DN15472_c0_g1|TRINITY_DN1792_c2_g1|TRINITY_DN40389_c0_g1|TRINITY_DN40408_c0_g1|TRINITY_DN449_c0_g2|TRINITY_DN46064_c0_g2|TRINITY_DN52073_c0_g1|TRINITY_DN5571_c0_g2|TRINITY_DN6360_c0_g2|TRINITY_DN7233_c0_g2|TRINITY_DN752_c0_g1|TRINITY_DN80942_c0_g2|TRINITY_DN956_c0_g1|TRINITY_DN988_c0_g2
14	GO:0010831	positive regulation of myotube differentiation	20	3	0.00526	TRINITY_DN2027_c2_g1|TRINITY_DN227907_c0_g1|TRINITY_DN9167_c0_g1
15	GO:0030970	retrograde protein transport, ER to cytosol	22	3	0.00692	TRINITY_DN150408_c0_g1|TRINITY_DN29761_c0_g1|TRINITY_DN8365_c0_g1
16	GO:0034755	iron ion transmembrane transport	22	3	0.00692	TRINITY_DN22397_c1_g1|TRINITY_DN765_c0_g1|TRINITY_DN9709_c0_g1
17	GO:0050999	regulation of nitric-oxide synthase activity	22	3	0.00692	TRINITY_DN133257_c0_g1|TRINITY_DN227907_c0_g1|TRINITY_DN30141_c2_g2
18	GO:0006470	protein dephosphorylation	195	9	0.00901	TRINITY_DN14614_c0_g1|TRINITY_DN150408_c0_g1|TRINITY_DN1695_c4_g1|TRINITY_DN17086_c0_g1|TRINITY_DN3411_c0_g2|TRINITY_DN39068_c0_g1|TRINITY_DN3999_c0_g1|TRINITY_DN5488_c4_g1|TRINITY_DN752_c0_g1
19	GO:0030433	ubiquitin-dependent ERAD pathway	72	5	0.00963	TRINITY_DN1174_c2_g1|TRINITY_DN150408_c0_g1|TRINITY_DN29761_c0_g1|TRINITY_DN7059_c0_g1|TRINITY_DN8365_c0_g1
20	GO:0031103	axon regeneration	101	6	0.0099	TRINITY_DN15472_c0_g1|TRINITY_DN40389_c0_g1|TRINITY_DN40408_c0_g1|TRINITY_DN46064_c0_g2|TRINITY_DN752_c0_g1|TRINITY_DN988_c0_g2
21	GO:0071468	cellular response to acidic pH	25	3	0.00994	TRINITY_DN11828_c0_g1|TRINITY_DN6378_c0_g2|TRINITY_DN96320_c0_g1
22	GO:0036303	lymph vessel morphogenesis	48	4	0.0108	TRINITY_DN1549_c0_g1|TRINITY_DN17086_c0_g1|TRINITY_DN18332_c0_g1|TRINITY_DN30213_c0_g1
23	GO:0003017	lymph circulation	26	3	0.01109	TRINITY_DN1549_c0_g1|TRINITY_DN18332_c0_g1|TRINITY_DN30213_c0_g1
24	GO:0006874	cellular calcium ion homeostasis	429	15	0.01134	TRINITY_DN14157_c0_g3|TRINITY_DN150408_c0_g1|TRINITY_DN16086_c0_g1|TRINITY_DN1658_c0_g2|TRINITY_DN1695_c4_g1|TRINITY_DN227907_c0_g1|TRINITY_DN2312_c2_g1|TRINITY_DN2554_c1_g2|TRINITY_DN342_c0_g1|TRINITY_DN372_c0_g1|TRINITY_DN4139_c0_g1|TRINITY_DN5978_c5_g1|TRINITY_DN70511_c0_g1|TRINITY_DN96582_c1_g1|TRINITY_DN970_c0_g1
25	GO:0060078	regulation of postsynaptic membrane potential	93	7	0.01302	TRINITY_DN38647_c0_g2|TRINITY_DN39333_c0_g1|TRINITY_DN4139_c0_g1|TRINITY_DN51629_c0_g1|TRINITY_DN5991_c0_g1|TRINITY_DN7943_c0_g1|TRINITY_DN96582_c1_g1
26	GO:0042415	norepinephrine metabolic process	28	3	0.01361	TRINITY_DN25086_c0_g1|TRINITY_DN28293_c0_g1|TRINITY_DN7221_c0_g1
27	GO:0030968	endoplasmic reticulum unfolded protein response	79	5	0.01402	TRINITY_DN150408_c0_g1|TRINITY_DN2609_c0_g2|TRINITY_DN29761_c0_g1|TRINITY_DN7059_c0_g1|TRINITY_DN8365_c0_g1
28	GO:0031532	actin cytoskeleton reorganization	80	5	0.01474	TRINITY_DN1658_c0_g2|TRINITY_DN2390_c0_g1|TRINITY_DN5571_c0_g2|TRINITY_DN80942_c0_g2|TRINITY_DN988_c0_g2
29	GO:0022011	myelination in peripheral nervous system	29	3	0.01498	TRINITY_DN14314_c1_g1|TRINITY_DN35980_c1_g2|TRINITY_DN65274_c0_g1
30	GO:0048014	Tie signaling pathway	30	3	0.01643	TRINITY_DN1549_c0_g1|TRINITY_DN18332_c0_g1|TRINITY_DN30213_c0_g1
31	GO:0008654	phospholipid biosynthetic process	216	9	0.01668	TRINITY_DN226712_c0_g1|TRINITY_DN24167_c0_g3|TRINITY_DN3540_c0_g4|TRINITY_DN35718_c0_g1|TRINITY_DN3999_c0_g1|TRINITY_DN536_c0_g1|TRINITY_DN5978_c5_g1|TRINITY_DN6378_c0_g2|TRINITY_DN65334_c0_g1
32	GO:0006493	protein O-linked glycosylation	114	6	0.0172	TRINITY_DN164333_c0_g1|TRINITY_DN18831_c0_g1|TRINITY_DN226712_c0_g1|TRINITY_DN5273_c0_g2|TRINITY_DN53956_c2_g1|TRINITY_DN7233_c0_g2
33	GO:0016226	iron-sulfur cluster assembly	31	3	0.01795	TRINITY_DN226510_c0_g1|TRINITY_DN243818_c0_g1|TRINITY_DN655_c1_g1
34	GO:0032868	response to insulin	220	9	0.01856	TRINITY_DN15450_c0_g1|TRINITY_DN1658_c0_g2|TRINITY_DN22397_c1_g1|TRINITY_DN35718_c0_g1|TRINITY_DN5571_c0_g2|TRINITY_DN65842_c0_g1|TRINITY_DN752_c0_g1|TRINITY_DN812_c0_g1|TRINITY_DN9709_c0_g1
35	GO:0030574	collagen catabolic process	86	5	0.01959	TRINITY_DN10440_c1_g1|TRINITY_DN1709_c1_g1|TRINITY_DN180991_c1_g1|TRINITY_DN2034_c0_g1|TRINITY_DN9167_c0_g1
36	GO:0045017	glycerolipid biosynthetic process	188	8	0.02088	TRINITY_DN226712_c0_g1|TRINITY_DN3540_c0_g4|TRINITY_DN35718_c0_g1|TRINITY_DN3999_c0_g1|TRINITY_DN4066_c0_g1|TRINITY_DN536_c0_g1|TRINITY_DN65334_c0_g1|TRINITY_DN65842_c0_g1
37	GO:0009084	glutamine family amino acid biosynthetic process	33	3	0.02122	TRINITY_DN41013_c0_g2|TRINITY_DN6330_c0_g1|TRINITY_DN95952_c0_g1
38	GO:0006812	cation transport	1227	40	0.02133	TRINITY_DN11828_c0_g1|TRINITY_DN13140_c0_g1|TRINITY_DN14157_c0_g3|TRINITY_DN16086_c0_g1|TRINITY_DN1658_c0_g2|TRINITY_DN1695_c4_g1|TRINITY_DN1792_c2_g1|TRINITY_DN1842_c7_g1|TRINITY_DN1866_c0_g1|TRINITY_DN1987_c0_g1|TRINITY_DN22397_c1_g1|TRINITY_DN2259_c1_g1|TRINITY_DN227907_c0_g1|TRINITY_DN24733_c0_g1|TRINITY_DN2554_c1_g2|TRINITY_DN342_c0_g1|TRINITY_DN35898_c1_g1|TRINITY_DN372_c0_g1|TRINITY_DN3864…
39	GO:0071711	basement membrane organization	59	4	0.02168	TRINITY_DN10440_c1_g1|TRINITY_DN16082_c0_g1|TRINITY_DN180991_c1_g1|TRINITY_DN19402_c0_g1
40	GO:1903524	positive regulation of blood circulation	59	4	0.02168	TRINITY_DN1987_c0_g1|TRINITY_DN5571_c0_g2|TRINITY_DN71440_c0_g2|TRINITY_DN7943_c0_g1
41	GO:0006611	protein export from nucleus	154	7	0.02171	TRINITY_DN164333_c0_g1|TRINITY_DN17086_c0_g1|TRINITY_DN2487_c0_g3|TRINITY_DN5783_c0_g1|TRINITY_DN6378_c0_g2|TRINITY_DN70511_c0_g1|TRINITY_DN988_c0_g2
42	GO:0071333	cellular response to glucose stimulus	155	7	0.0224	TRINITY_DN11828_c0_g1|TRINITY_DN164333_c0_g1|TRINITY_DN22397_c1_g1|TRINITY_DN5335_c1_g1|TRINITY_DN5991_c0_g1|TRINITY_DN9709_c0_g1|TRINITY_DN988_c0_g2
43	GO:0006903	vesicle targeting	61	4	0.02418	TRINITY_DN18605_c0_g1|TRINITY_DN6378_c0_g2|TRINITY_DN7500_c0_g1|TRINITY_DN9564_c0_g1
44	GO:0031646	positive regulation of nervous system process	61	4	0.02418	TRINITY_DN14314_c1_g1|TRINITY_DN2259_c1_g1|TRINITY_DN51629_c0_g1|TRINITY_DN5991_c0_g1
45	GO:0051966	regulation of synaptic transmission, glutamatergic	61	4	0.02418	TRINITY_DN51629_c0_g1|TRINITY_DN61316_c0_g4|TRINITY_DN96582_c1_g1|TRINITY_DN988_c0_g2
46	GO:0070374	positive regulation of ERK1 and ERK2 cascade	125	6	0.02574	TRINITY_DN1658_c0_g2|TRINITY_DN1695_c4_g1|TRINITY_DN1842_c7_g1|TRINITY_DN5571_c0_g2|TRINITY_DN7408_c0_g1|TRINITY_DN80942_c0_g2
47	GO:0050982	detection of mechanical stimulus	126	6	0.02663	TRINITY_DN11824_c0_g1|TRINITY_DN14012_c1_g1|TRINITY_DN22192_c0_g3|TRINITY_DN2259_c1_g1|TRINITY_DN227907_c0_g1|TRINITY_DN96320_c0_g1
48	GO:0086091	regulation of heart rate by cardiac conduction	36	3	0.0267	TRINITY_DN2554_c1_g2|TRINITY_DN71440_c0_g2|TRINITY_DN7943_c0_g1
49	GO:0006633	fatty acid biosynthetic process	161	7	0.02685	TRINITY_DN1987_c0_g1|TRINITY_DN2565_c0_g1|TRINITY_DN337_c0_g2|TRINITY_DN4066_c0_g1|TRINITY_DN4162_c0_g1|TRINITY_DN65274_c0_g1|TRINITY_DN8888_c0_g1
50	GO:0021761	limbic system development	95	5	0.02864	TRINITY_DN15703_c0_g1|TRINITY_DN3075_c0_g1|TRINITY_DN35980_c1_g2|TRINITY_DN7221_c0_g1|TRINITY_DN9709_c0_g1
51	GO:0120193	tight junction organization	95	5	0.02864	TRINITY_DN14314_c1_g1|TRINITY_DN1549_c0_g1|TRINITY_DN18332_c0_g1|TRINITY_DN30213_c0_g1|TRINITY_DN988_c0_g2
52	GO:0007632	visual behavior	65	4	0.02968	TRINITY_DN147302_c0_g3|TRINITY_DN18514_c0_g1|TRINITY_DN28620_c0_g1|TRINITY_DN35980_c1_g2
53	GO:0006898	receptor-mediated endocytosis	321	12	0.03038	TRINITY_DN14314_c1_g1|TRINITY_DN150408_c0_g1|TRINITY_DN15450_c0_g1|TRINITY_DN169593_c0_g1|TRINITY_DN1792_c2_g1|TRINITY_DN227907_c0_g1|TRINITY_DN4696_c1_g2|TRINITY_DN65842_c0_g1|TRINITY_DN765_c0_g1|TRINITY_DN8451_c1_g1|TRINITY_DN9709_c0_g1|TRINITY_DN9709_c0_g2
54	GO:0071345	cellular response to cytokine stimulus	572	17	0.03059	TRINITY_DN10234_c0_g1|TRINITY_DN105_c0_g1|TRINITY_DN133257_c0_g1|TRINITY_DN14614_c0_g1|TRINITY_DN150408_c0_g1|TRINITY_DN15703_c0_g1|TRINITY_DN1695_c4_g1|TRINITY_DN17765_c0_g1|TRINITY_DN1866_c0_g1|TRINITY_DN35718_c0_g1|TRINITY_DN3999_c0_g1|TRINITY_DN4696_c1_g2|TRINITY_DN65842_c0_g1|TRINITY_DN72418_c0_g1|TRINITY_DN752_c0_g1|TRINITY_DN765_c0_g1|TRINITY_DN9709_c0_g1
55	GO:0021537	telencephalon development	291	12	0.03311	TRINITY_DN136_c0_g1|TRINITY_DN15703_c0_g1|TRINITY_DN16082_c0_g1|TRINITY_DN19402_c0_g1|TRINITY_DN2704_c0_g1|TRINITY_DN3075_c0_g1|TRINITY_DN35980_c1_g2|TRINITY_DN4331_c0_g1|TRINITY_DN51629_c0_g1|TRINITY_DN65842_c0_g1|TRINITY_DN7943_c0_g1|TRINITY_DN9709_c0_g1
56	GO:1902305	regulation of sodium ion transmembrane transport	69	5	0.03391	TRINITY_DN2259_c1_g1|TRINITY_DN227907_c0_g1|TRINITY_DN35898_c1_g1|TRINITY_DN6378_c0_g2|TRINITY_DN7943_c0_g1
57	GO:0050773	regulation of dendrite development	207	8	0.03432	TRINITY_DN15703_c0_g1|TRINITY_DN30460_c0_g3|TRINITY_DN383_c0_g2|TRINITY_DN4139_c0_g1|TRINITY_DN51629_c0_g1|TRINITY_DN65842_c0_g1|TRINITY_DN752_c0_g1|TRINITY_DN765_c0_g1
58	GO:0022406	membrane docking	100	5	0.03466	TRINITY_DN1174_c2_g1|TRINITY_DN12586_c0_g1|TRINITY_DN19402_c0_g1|TRINITY_DN5991_c0_g1|TRINITY_DN6378_c0_g2
59	GO:0019722	calcium-mediated signaling	246	9	0.03471	TRINITY_DN1695_c4_g1|TRINITY_DN225951_c0_g1|TRINITY_DN2554_c1_g2|TRINITY_DN29485_c2_g1|TRINITY_DN61316_c0_g4|TRINITY_DN6378_c0_g2|TRINITY_DN655_c1_g1|TRINITY_DN7059_c0_g1|TRINITY_DN9825_c0_g1
60	GO:0043462	regulation of ATPase activity	40	3	0.03507	TRINITY_DN1625_c2_g1|TRINITY_DN2487_c0_g3|TRINITY_DN70511_c0_g1
61	GO:0071453	cellular response to oxygen levels	135	6	0.03561	TRINITY_DN1842_c7_g1|TRINITY_DN2609_c0_g2|TRINITY_DN35898_c1_g1|TRINITY_DN65842_c0_g1|TRINITY_DN7221_c0_g1|TRINITY_DN765_c0_g1
62	GO:0042149	cellular response to glucose starvation	41	3	0.03735	TRINITY_DN2609_c0_g2|TRINITY_DN65842_c0_g1|TRINITY_DN7059_c0_g1
63	GO:0060350	endochondral bone morphogenesis	71	4	0.03922	TRINITY_DN1658_c0_g2|TRINITY_DN1804_c0_g1|TRINITY_DN35718_c0_g1|TRINITY_DN9167_c0_g1
64	GO:0000187	activation of MAPK activity	105	5	0.0414	TRINITY_DN1695_c4_g1|TRINITY_DN4139_c0_g1|TRINITY_DN46064_c0_g2|TRINITY_DN5571_c0_g2|TRINITY_DN65166_c0_g1
65	GO:0032940	secretion by cell	929	27	0.0414	TRINITY_DN11828_c0_g1|TRINITY_DN147840_c0_g1|TRINITY_DN1515_c0_g1|TRINITY_DN15450_c0_g1|TRINITY_DN164333_c0_g1|TRINITY_DN1658_c0_g2|TRINITY_DN1695_c4_g1|TRINITY_DN1792_c2_g1|TRINITY_DN1842_c7_g1|TRINITY_DN18605_c0_g1|TRINITY_DN1987_c0_g1|TRINITY_DN2259_c1_g1|TRINITY_DN23164_c0_g1|TRINITY_DN2554_c1_g2|TRINITY_DN3075_c0_g1|TRINITY_DN3246_c0_g1|TRINITY_DN35357_c0_g1|TRINITY_DN35980_c1_g2|TRINITY_DN4…
66	GO:0042059	negative regulation of epidermal growth factor receptor signaling pathway	43	3	0.04213	TRINITY_DN169593_c0_g1|TRINITY_DN2516_c1_g4|TRINITY_DN752_c0_g1
67	GO:2001238	positive regulation of extrinsic apoptotic signaling pathway	43	3	0.04213	TRINITY_DN1695_c4_g1|TRINITY_DN1804_c0_g1|TRINITY_DN35980_c1_g2
68	GO:1903320	regulation of protein modification by small protein conjugation or removal	216	8	0.04238	TRINITY_DN1791_c1_g1|TRINITY_DN18605_c0_g1|TRINITY_DN2027_c2_g1|TRINITY_DN225920_c0_g1|TRINITY_DN29761_c0_g1|TRINITY_DN35898_c1_g1|TRINITY_DN6378_c0_g2|TRINITY_DN7221_c0_g1
69	GO:0071242	cellular response to ammonium ion	74	4	0.04457	TRINITY_DN39333_c0_g1|TRINITY_DN4139_c0_g1|TRINITY_DN43109_c0_g1|TRINITY_DN7965_c0_g2
70	GO:0007413	axonal fasciculation	44	3	0.04463	TRINITY_DN55_c0_g1|TRINITY_DN58522_c0_g4|TRINITY_DN99754_c0_g1
71	GO:0007629	flight behavior	44	3	0.04463	TRINITY_DN147302_c0_g3|TRINITY_DN2312_c2_g1|TRINITY_DN970_c0_g1
72	GO:0001881	receptor recycling	45	3	0.0472	TRINITY_DN11828_c0_g1|TRINITY_DN15450_c0_g1|TRINITY_DN169593_c0_g1
73	GO:1903078	positive regulation of protein localization to plasma membrane	45	3	0.0472	TRINITY_DN11828_c0_g1|TRINITY_DN35898_c1_g1|TRINITY_DN46862_c1_g1
74	GO:0098739	import across plasma membrane	235	10	0.04807	TRINITY_DN14157_c0_g3|TRINITY_DN1658_c0_g2|TRINITY_DN1792_c2_g1|TRINITY_DN22397_c1_g1|TRINITY_DN43109_c0_g1|TRINITY_DN75427_c0_g1|TRINITY_DN765_c0_g1|TRINITY_DN7943_c0_g1|TRINITY_DN82301_c0_g1|TRINITY_DN9709_c0_g1
75	GO:0090087	regulation of peptide transport	583	18	0.04861	TRINITY_DN10412_c0_g1|TRINITY_DN11828_c0_g1|TRINITY_DN147840_c0_g1|TRINITY_DN15450_c0_g1|TRINITY_DN164333_c0_g1|TRINITY_DN17086_c0_g1|TRINITY_DN1792_c2_g1|TRINITY_DN1987_c0_g1|TRINITY_DN2259_c1_g1|TRINITY_DN35357_c0_g1|TRINITY_DN35898_c1_g1|TRINITY_DN35980_c1_g2|TRINITY_DN4279_c0_g1|TRINITY_DN5335_c1_g1|TRINITY_DN5991_c0_g1|TRINITY_DN6378_c0_g2|TRINITY_DN8365_c0_g1|TRINITY_DN988_c0_g2
76	GO:0007029	endoplasmic reticulum organization	63	6	0.04876	TRINITY_DN13850_c0_g1|TRINITY_DN1729_c1_g2|TRINITY_DN21136_c0_g1|TRINITY_DN27641_c0_g1|TRINITY_DN6317_c1_g2|TRINITY_DN7059_c0_g1
77	GO:0098660	inorganic ion transmembrane transport	774	27	0.04882	TRINITY_DN14157_c0_g3|TRINITY_DN1658_c0_g2|TRINITY_DN1695_c4_g1|TRINITY_DN1842_c7_g1|TRINITY_DN1987_c0_g1|TRINITY_DN22397_c1_g1|TRINITY_DN2259_c1_g1|TRINITY_DN227907_c0_g1|TRINITY_DN24733_c0_g1|TRINITY_DN2554_c1_g2|TRINITY_DN342_c0_g1|TRINITY_DN35898_c1_g1|TRINITY_DN38647_c0_g2|TRINITY_DN39333_c0_g1|TRINITY_DN43109_c0_g1|TRINITY_DN46862_c1_g1|TRINITY_DN4713_c0_g1|TRINITY_DN61316_c0_g4|TRINITY_DN6…

### Sheet: B arrhythmic
#	ID	GO-term	annotated	significant	elim p-value	transcripts annotated
1	GO:0033189	response to vitamin A	22	4	0.00025	TRINITY_DN130741_c0_g1|TRINITY_DN57809_c0_g1|TRINITY_DN6187_c0_g1|TRINITY_DN736_c0_g1
2	GO:0033539	fatty acid beta-oxidation using acyl-CoA dehydrogenase	10	3	0.00032	TRINITY_DN10116_c0_g3|TRINITY_DN1200_c0_g2|TRINITY_DN15451_c0_g1
3	GO:0055114	oxidation-reduction process	997	31	0.00035	TRINITY_DN10116_c0_g3|TRINITY_DN1200_c0_g2|TRINITY_DN1324_c0_g2|TRINITY_DN13356_c2_g1|TRINITY_DN13661_c0_g1|TRINITY_DN146724_c0_g1|TRINITY_DN146852_c0_g4|TRINITY_DN15451_c0_g1|TRINITY_DN1555_c0_g1|TRINITY_DN1559_c0_g1|TRINITY_DN160552_c0_g1|TRINITY_DN18224_c0_g1|TRINITY_DN20654_c0_g1|TRINITY_DN2180_c0_g1|TRINITY_DN226685_c0_g1|TRINITY_DN25988_c0_g1|TRINITY_DN28358_c0_g1|TRINITY_DN3286_c0_g2|TRINI…
4	GO:0043252	sodium-independent organic anion transport	18	3	0.00202	TRINITY_DN10879_c1_g1|TRINITY_DN5154_c0_g2|TRINITY_DN6607_c0_g3
5	GO:0060261	positive regulation of transcription initiation from RNA polymerase II promoter	22	3	0.00365	TRINITY_DN18647_c0_g1|TRINITY_DN36559_c0_g1|TRINITY_DN50083_c0_g2
6	GO:0003417	growth plate cartilage development	25	3	0.00529	TRINITY_DN167388_c0_g1|TRINITY_DN5024_c0_g1|TRINITY_DN736_c0_g1
7	GO:0046854	phosphatidylinositol phosphorylation	25	3	0.00529	TRINITY_DN11655_c0_g2|TRINITY_DN45293_c0_g1|TRINITY_DN6052_c0_g1
8	GO:0042572	retinol metabolic process	51	4	0.00605	TRINITY_DN3446_c0_g1|TRINITY_DN41994_c0_g1|TRINITY_DN6518_c0_g1|TRINITY_DN8457_c0_g1
9	GO:0002068	glandular epithelial cell development	27	3	0.00658	TRINITY_DN3928_c0_g1|TRINITY_DN5024_c0_g1|TRINITY_DN736_c0_g1
10	GO:0042246	tissue regeneration	83	5	0.00678	TRINITY_DN17706_c0_g1|TRINITY_DN253984_c0_g1|TRINITY_DN4601_c0_g1|TRINITY_DN67219_c0_g1|TRINITY_DN736_c0_g1
11	GO:0006006	glucose metabolic process	158	7	0.00778	TRINITY_DN1200_c0_g2|TRINITY_DN226685_c0_g1|TRINITY_DN4183_c0_g1|TRINITY_DN67219_c0_g1|TRINITY_DN696_c0_g2|TRINITY_DN736_c0_g1|TRINITY_DN814_c0_g1
12	GO:0048014	Tie signaling pathway	30	3	0.00886	TRINITY_DN10342_c0_g1|TRINITY_DN40787_c0_g2|TRINITY_DN72126_c0_g1
13	GO:1990961	drug transmembrane export	36	3	0.01463	TRINITY_DN10055_c0_g1|TRINITY_DN14223_c0_g1|TRINITY_DN6187_c0_g1
14	GO:0048384	retinoic acid receptor signaling pathway	37	3	0.01575	TRINITY_DN41994_c0_g1|TRINITY_DN5024_c0_g1|TRINITY_DN736_c0_g1
15	GO:0001503	ossification	395	11	0.02741	TRINITY_DN130741_c0_g1|TRINITY_DN160_c0_g1|TRINITY_DN167388_c0_g1|TRINITY_DN175135_c1_g1|TRINITY_DN17706_c0_g1|TRINITY_DN183_c17_g1|TRINITY_DN2580_c0_g1|TRINITY_DN41994_c0_g1|TRINITY_DN57809_c0_g1|TRINITY_DN6518_c0_g1|TRINITY_DN79783_c3_g1
16	GO:0035269	protein O-linked mannosylation	47	3	0.02964	TRINITY_DN1099_c2_g1|TRINITY_DN4601_c0_g1|TRINITY_DN4792_c1_g1
17	GO:0007588	excretion	72	5	0.03074	TRINITY_DN10055_c0_g1|TRINITY_DN10166_c0_g1|TRINITY_DN41052_c0_g2|TRINITY_DN4892_c0_g1|TRINITY_DN8118_c0_g1
18	GO:0072350	tricarboxylic acid metabolic process	48	3	0.03129	TRINITY_DN130741_c0_g1|TRINITY_DN4393_c0_g1|TRINITY_DN814_c0_g1
19	GO:0010823	negative regulation of mitochondrion organization	49	3	0.03299	TRINITY_DN1061_c0_g1|TRINITY_DN20701_c0_g1|TRINITY_DN2130_c0_g1
20	GO:0050885	neuromuscular process controlling balance	49	3	0.03299	TRINITY_DN4594_c2_g3|TRINITY_DN4892_c0_g1|TRINITY_DN8392_c1_g1
21	GO:0045838	positive regulation of membrane potential	50	3	0.03473	TRINITY_DN130741_c0_g1|TRINITY_DN235051_c0_g1|TRINITY_DN5039_c1_g1
22	GO:0008610	lipid biosynthetic process	740	17	0.03776	TRINITY_DN11431_c0_g1|TRINITY_DN1324_c0_g2|TRINITY_DN1405_c0_g2|TRINITY_DN145839_c0_g1|TRINITY_DN15572_c0_g1|TRINITY_DN2023_c0_g2|TRINITY_DN21024_c0_g1|TRINITY_DN25988_c0_g1|TRINITY_DN28358_c0_g1|TRINITY_DN31035_c0_g1|TRINITY_DN39851_c0_g1|TRINITY_DN45293_c0_g1|TRINITY_DN50083_c0_g2|TRINITY_DN644_c0_g1|TRINITY_DN736_c0_g1|TRINITY_DN8392_c1_g1|TRINITY_DN9708_c0_g2
23	GO:0044550	secondary metabolite biosynthetic process	65	5	0.03949	TRINITY_DN2023_c0_g2|TRINITY_DN353_c0_g1|TRINITY_DN4487_c0_g1|TRINITY_DN75372_c0_g1|TRINITY_DN766_c0_g2
24	GO:1990542	mitochondrial transmembrane transport	91	5	0.03984	TRINITY_DN1669_c0_g2|TRINITY_DN2267_c1_g2|TRINITY_DN29254_c0_g1|TRINITY_DN68537_c0_g1|TRINITY_DN7726_c1_g1
25	GO:0009409	response to cold	54	3	0.04218	TRINITY_DN1200_c0_g2|TRINITY_DN1669_c0_g2|TRINITY_DN68537_c0_g1
26	GO:0008202	steroid metabolic process	425	11	0.04293	TRINITY_DN11431_c0_g1|TRINITY_DN1324_c0_g2|TRINITY_DN146852_c0_g4|TRINITY_DN20425_c0_g1|TRINITY_DN25988_c0_g1|TRINITY_DN31035_c0_g1|TRINITY_DN3446_c0_g1|TRINITY_DN50083_c0_g2|TRINITY_DN6433_c0_g1|TRINITY_DN736_c0_g1|TRINITY_DN9708_c0_g2
27	GO:0003151	outflow tract morphogenesis	94	4	0.0461	TRINITY_DN1405_c0_g2|TRINITY_DN41994_c0_g1|TRINITY_DN5024_c0_g1|TRINITY_DN736_c0_g1
28	GO:0019674	NAD metabolic process	56	3	0.04618	TRINITY_DN4393_c0_g1|TRINITY_DN73901_c0_g1|TRINITY_DN74675_c0_g1
29	GO:0014065	phosphatidylinositol 3-kinase signaling	95	4	0.04761	TRINITY_DN2714_c0_g1|TRINITY_DN40787_c0_g2|TRINITY_DN644_c0_g1|TRINITY_DN736_c0_g1

### Sheet: C both
#	ID	GO-term	annotated	significant	elim p-value	significant transcripts
1	GO:0018298	protein-chromophore linkage	30	7	9.4e-09	TRINITY_DN135810_c0_g1|TRINITY_DN14005_c1_g1|TRINITY_DN225989_c0_g1|TRINITY_DN30234_c0_g1|TRINITY_DN32829_c0_g1|TRINITY_DN5620_c0_g1|TRINITY_DN899_c2_g1
2	GO:0010940	positive regulation of necrotic cell death	17	4	1.6e-05	TRINITY_DN10619_c1_g2|TRINITY_DN1341_c1_g1|TRINITY_DN247418_c0_g1|TRINITY_DN27121_c0_g1
3	GO:0001958	endochondral ossification	29	4	0.00015	TRINITY_DN2510_c0_g1|TRINITY_DN26421_c0_g1|TRINITY_DN95_c12_g1|TRINITY_DN97916_c0_g1
4	GO:0010917	negative regulation of mitochondrial membrane potential	16	3	0.00041	TRINITY_DN10619_c1_g2|TRINITY_DN247418_c0_g1|TRINITY_DN27121_c0_g1
5	GO:0022617	extracellular matrix disassembly	71	5	0.00054	TRINITY_DN105512_c0_g1|TRINITY_DN105512_c0_g2|TRINITY_DN253054_c0_g1|TRINITY_DN26421_c0_g1|TRINITY_DN75517_c0_g1
6	GO:0032922	circadian regulation of gene expression	72	5	0.00057	TRINITY_DN14005_c1_g1|TRINITY_DN3869_c0_g2|TRINITY_DN5488_c1_g1|TRINITY_DN5620_c0_g1|TRINITY_DN9407_c0_g1
7	GO:0035794	positive regulation of mitochondrial membrane permeability	28	3	0.00223	TRINITY_DN10619_c1_g2|TRINITY_DN247418_c0_g1|TRINITY_DN27121_c0_g1
8	GO:0043153	entrainment of circadian clock by photoperiod	31	3	0.00299	TRINITY_DN135810_c0_g1|TRINITY_DN14005_c1_g1|TRINITY_DN5620_c0_g1
9	GO:0048701	embryonic cranial skeleton morphogenesis	67	4	0.0036	TRINITY_DN26421_c0_g1|TRINITY_DN375_c0_g1|TRINITY_DN43333_c0_g1|TRINITY_DN97916_c0_g1
10	GO:0009649	entrainment of circadian clock	41	5	0.00361	TRINITY_DN135810_c0_g1|TRINITY_DN14005_c1_g1|TRINITY_DN3464_c0_g1|TRINITY_DN3869_c0_g2|TRINITY_DN5620_c0_g1
11	GO:0042632	cholesterol homeostasis	79	4	0.00647	TRINITY_DN108_c1_g2|TRINITY_DN12808_c0_g1|TRINITY_DN13427_c0_g1|TRINITY_DN6588_c0_g1
12	GO:0048639	positive regulation of developmental growth	184	6	0.00779	TRINITY_DN2510_c0_g1|TRINITY_DN253054_c0_g1|TRINITY_DN26819_c0_g2|TRINITY_DN4142_c0_g1|TRINITY_DN7406_c0_g1|TRINITY_DN7406_c0_g2
13	GO:0030574	collagen catabolic process	86	4	0.00869	TRINITY_DN105512_c0_g1|TRINITY_DN105512_c0_g2|TRINITY_DN26421_c0_g1|TRINITY_DN97916_c0_g1
14	GO:0042752	regulation of circadian rhythm	157	9	0.0107	TRINITY_DN135810_c0_g1|TRINITY_DN14005_c1_g1|TRINITY_DN3464_c0_g1|TRINITY_DN3869_c0_g2|TRINITY_DN38750_c0_g1|TRINITY_DN5488_c1_g1|TRINITY_DN5620_c0_g1|TRINITY_DN85812_c0_g1|TRINITY_DN9407_c0_g1
15	GO:0045892	negative regulation of transcription, DNA-templated	1098	18	0.01456	TRINITY_DN105512_c0_g2|TRINITY_DN2510_c0_g1|TRINITY_DN3464_c0_g1|TRINITY_DN3869_c0_g2|TRINITY_DN38750_c0_g1|TRINITY_DN4656_c0_g2|TRINITY_DN483_c0_g1|TRINITY_DN5488_c1_g1|TRINITY_DN5620_c0_g1|TRINITY_DN6528_c0_g1|TRINITY_DN71163_c0_g1|TRINITY_DN71867_c0_g1|TRINITY_DN7406_c0_g1|TRINITY_DN7406_c0_g2|TRINITY_DN7571_c0_g1|TRINITY_DN85812_c0_g1|TRINITY_DN9407_c0_g1|TRINITY_DN95_c12_g1
16	GO:0033344	cholesterol efflux	60	4	0.01902	TRINITY_DN108_c1_g2|TRINITY_DN13427_c0_g1|TRINITY_DN253054_c0_g1|TRINITY_DN6588_c0_g1
17	GO:0051591	response to cAMP	68	3	0.02596	TRINITY_DN105512_c0_g1|TRINITY_DN26421_c0_g1|TRINITY_DN27919_c0_g1
18	GO:0071482	cellular response to light stimulus	128	5	0.03097	TRINITY_DN135810_c0_g1|TRINITY_DN225989_c0_g1|TRINITY_DN3464_c0_g1|TRINITY_DN4785_c0_g1|TRINITY_DN5102_c0_g2
19	GO:0035264	multicellular organism growth	187	5	0.03147	TRINITY_DN16347_c3_g2|TRINITY_DN24046_c0_g1|TRINITY_DN71163_c0_g1|TRINITY_DN7406_c0_g1|TRINITY_DN7406_c0_g2
20	GO:0042311	vasodilation	34	3	0.03161	TRINITY_DN24046_c0_g1|TRINITY_DN27919_c0_g1|TRINITY_DN71163_c0_g1
21	GO:0034405	response to fluid shear stress	35	3	0.03358	TRINITY_DN108_c1_g2|TRINITY_DN2510_c0_g1|TRINITY_DN71163_c0_g1
22	GO:0006979	response to oxidative stress	481	9	0.03747	TRINITY_DN13099_c0_g4|TRINITY_DN14797_c0_g1|TRINITY_DN26819_c0_g2|TRINITY_DN460_c0_g1|TRINITY_DN5102_c0_g2|TRINITY_DN5488_c1_g1|TRINITY_DN71163_c0_g1|TRINITY_DN805_c1_g1|TRINITY_DN91758_c0_g1
23	GO:0050796	regulation of insulin secretion	143	4	0.04561	TRINITY_DN253054_c0_g1|TRINITY_DN3869_c0_g2|TRINITY_DN5488_c1_g1|TRINITY_DN7165_c0_g1
24	GO:0048066	developmental pigmentation	86	3	0.04699	TRINITY_DN19754_c0_g2|TRINITY_DN2510_c0_g1|TRINITY_DN6528_c0_g1
25	GO:0000209	protein polyubiquitination	278	6	0.04708	TRINITY_DN1988_c0_g1|TRINITY_DN19980_c0_g1|TRINITY_DN3920_c0_g1|TRINITY_DN4785_c0_g1|TRINITY_DN5039_c0_g1|TRINITY_DN85812_c0_g1
