## Supplemental Table 3 for "Behavioral rhythms are bad predictors of general organismal rhythmicity"

### Sheet: MMPs
The file contains data connected to the article:
Häfker et al. (2023): Behavioral rhythms are bad predictors of general organismal rhythmicity
The presented data is related to Fig S6.
putative MMP transcript ID (supertranscripts)	assigned name	RAIN adj. p-value		isoform used for BLASTx against NCBI nr-database	isoform length (bp)	domains confirmed by blastx		top BLASTx hit (with clear name)
		rhythmic	arrhythmic			ZnMc/peptidase	hemopexin	species	accesion no°	e-value	% identity
TRINITY_DN26421_c0_g1	Pdu-MMP1	0.000761193	0.00018188	TRINITY_DN26421_c0_g1_i2	2255	yes	yes	Biomphalaria glabrata	XP_013061996.1	2e-86	40.05
TRINITY_DN97916_c0_g1	Pdu-MMP2	0.000434808	0.00684382	TRINITY_DN97916_c0_g1_i1	3674	yes	yes	Nephila pilipes	GFT73180.1	3e-89	40.78
TRINITY_DN105512_c0_g2	Pdu-MMP3	0.00617309	0.0202998	TRINITY_DN105512_c0_g2_i1	511	yes	-	Asbolus verrucosus	RZC35149.1	2e-40	46.75
TRINITY_DN4696_c1_g2	Pdu-MMP4	0.00934259	0.618195	TRINITY_DN4696_c1_g2_i3	3484	yes	-	Crassostrea virginica	XP_022324387.1	5e-54	28.82
TRINITY_DN9167_c0_g1	Pdu-MMP5	0.019971	0.116856	TRINITY_DN9167_c0_g1_i8	2133	yes	yes	Aphidius gifuensis	XP_044020925.1	4e-97	36.17
TRINITY_DN10440_c1_g1	Pdu-MMP6	0.00131411	1	TRINITY_DN10440_c1_g1_i1	2570	yes	yes	Pecten maximus	XP_033760126.1	9e-45	33.04
TRINITY_DN636_c0_g1	Pdu-MMP7	0.0521646	0.00760408	TRINITY_DN636_c0_g1_i10	1388	yes	-	Bacillus cereus	WP_001265815.1	8e-28	34.12
TRINITY_DN30045_c1_g1	Pdu-MMP8	1	0.0255538	TRINITY_DN30045_c1_g1_i2	725	yes	-	Larimichthys crocea	KAE8288061.1	4e-16	37.14
TRINITY_DN2252_c3_g1	Pdu-MMP9	0.0879491	0.540693	TRINITY_DN2252_c3_g1_i3	6881	yes	yes	Patiria miniata	XP_038057449.1	2e-39	28.13
TRINITY_DN3489_c0_g1	Pdu-MMP10	0.575021	1	TRINITY_DN3489_c0_g1_i2	1915	yes	-	Platynereis dumerilii	QBA88388.1	4e-69	37.02
TRINITY_DN4590_c0_g1	Pdu-MMP11	0.178744	1	TRINITY_DN4590_c0_g1_i6	3386	yes	yes	Mytilus coruscus	CAC5410458.1	4e-149	46.94
TRINITY_DN6630_c0_g2	Pdu-MMP12	0.131829	1	TRINITY_DN6630_c0_g2_i1	2196	yes	yes	Glossina fuscipes	XP_037897249.1	4e-126	40.55
TRINITY_DN6981_c1_g1	Pdu-MMP13	1	1	TRINITY_DN6981_c1_g1_i7	3638	yes	yes	Chrysoperla carnea	XP_044743509.1	3e-49	43.82
TRINITY_DN8240_c1_g1	Pdu-MMP14	1	1	TRINITY_DN8240_c1_g1_i1	3684	yes	yes	Cryptotermes secundus	XP_023711788.1	6e-83	33.33
TRINITY_DN12314_c1_g1	Pdu-MMP15	0.789134	1	TRINITY_DN12314_c1_g1_i1	510	yes	-	Elephantulus edwardii	XP_006887417.1	3e-28	45.52
TRINITY_DN16812_c0_g1	Pdu-MMP16	0.83167	1	TRINITY_DN16812_c0_g1_i6	1088	yes	-	Hydra vulgaris	XP_012565494.1	2e-33	36
TRINITY_DN17574_c0_g1	Pdu-MMP17	0.78199	1	TRINITY_DN17574_c0_g1_i1	1846	yes	yes	Perinereis aibuhitensis	AOD41303.1	1e-175	72.98
TRINITY_DN23740_c0_g1	Pdu-MMP18	0.0542108	0.796906	TRINITY_DN23740_c0_g1_i12	2152	yes	yes	Asterias rubens	XP_033643869.1	3e-25	36.36
TRINITY_DN25682_c0_g1	Pdu-MMP19	0.068725	0.0614552	TRINITY_DN25682_c0_g1_i36	2526	yes	-	Halobacillus alkaliphilus	WP_089751181.1	1e-29	32.43
TRINITY_DN190758_c0_g1	Pdu-MMP20	1	1	TRINITY_DN190758_c0_g1_i2	6858	yes	yes	Pinctada fucata	BBE38637.1	3e-118	47.22
TRINITY_DN180991_c1_g1	Pdu-MMP21	0.000554456	0.139022	TRINITY_DN180991_c1_g1_i1	704	-	yes	Apostichopus japonicus	PIK40193.1	2e-05	37.11
Uniqueness of MMPs was verified via sequence alignment and localization of corresponding gene scaffold/loci in the unpublished P. dumerilii genome.
RAIN-significant transcript cycling is indicated by bold p-values.
TRINITY_DN180991_c1_g1_i1 contains a hemopexin domain, but is fragmented in 5'-direction, suggesting a ZnMc/peptidase domain was missed.
