## Supplemental Table 4 for "Behavioral rhythms are bad predictors of general organismal rhythmicity"

### Sheet: prepro-PDF
The file contains data connected to the article:
Häfker et al. (2023): Behavioral rhythms are bad predictors of general organismal rhythmicity
The presented data is related to Fig 4A.
species	accession no°	peptide sequence
Platynereis dumerilii	AEJ87224.1	MGSSKTVQVAVVVCLVSMFVMQVVCYPTQRSNLRNSLTDADRQEILRYAAKIARIAMGDNVDFKAGPNKRNPGTLDAVLDMPDLMSLGRK
Capitella teleta	ELU12143.1	MLRCEVLHQVQADRKRDDVGARMRNSIMLNLTVVVCIISLTVFQVCARPYDTQLSEKDRQEIMHYAASILKIAFGQGYLPTQEKRNSGMLDAVINMPDLFKAGRK
Aplysia californica	NP_001191498.1	MFGYRSLLVLLVTLSLCLLLQSSHCSAVRTYGNDLDARARREIISLAARLIKLSMYGPEDDSFVKRNGGTADALYNLPDLEKIGKR
Pecten maximus	XP_033762425.1	MSCRSSLVFLGLVFVLMITKSSARSVENSLSQRERQDIMVLAARIIKIAMSASSSSNDVMDKRNAGTIDSLYNLPDLFAAGK
Carcinus maenas	Q06202.1	MRSAVIVTMLVVVALAALLTQGQDLKYQEREMVAELAQQIYRVAQAPWAGAVGPHKRNSELINSILGLPKVMNDAGRR
Eurydice pulchra	D2IT41.1	MRFIILGVLFIAVASMILSNGVMAQSRDFSISEREIVASLAKQLLRVARMGYVPEGDLPRKRNAELINSLLGVPRVMSDAGRR
Gryllus bimaculatus	BAC76715.1	MARRARFEANAAPSPLMCVHKRNSEIINSLLGLPKVLNDAGRK
Blattella germanica	ABX90062.1	MKHLGTIILFLYLLRMAFTSPAIQLEDDRYMDKEFQTNAVNARELTNWIMQILMHKGEPTVCTHKRNSELINSLLGLPKVINDAGRK
Apis mellifera	XP_006570344.1	MISRKCVIILIMMLGIAYQTFGTTEDSYRNLLALNFPYDRGVNNDLQRIAKLLLLPPCLCHSKRNSELINSLLGLPKNMNNAGK
Harpegnathos saltator	XP_025160585.1	MHTTIVRCIERIRLHIDDTLQVNICVITTAIRPRYFILHEQHLPMANYARCGVAVVIVLGLFCGQVFGELEDADRNVQDMSIRFGRGLDSELQLARLLLVAPRFCHPKRNSEIINSLLGLPKNMHNAGK
Drosophila melanogaster	NP_524517.1	MARYTYLVALVLLAICCQWGYCGAMAMPDEERYVRKEYNRDLLDWFNNVGVGQFSPGQVATLCRYPLILENSLGPSVPIRKRNSELINSLLSLPKNMNDAGK
Anopheles arabiensis	XP_040152628.1	MAKVSAACVLLVCLWLRASAALPAFEDDRDLDRELYIRQLAEWLADQSTDFLNELTSFPPCRPCSSYEHTRQPIAVVPRAPYAKRNSELINSLLSLPKTMNDAGK

### Sheet: PDF-receptor
The file contains data connected to the article:
Häfker et al. (2023): Behavioral rhythms are bad predictors of general organismal rhythmicity
The presented data is related to Fig 4B.
gene	species	accession no°	peptide sequence
PDF-receptor	Acanthaster planci	XP_022080155.1	MGRGEDECAIRDQQFNTGTKESLMCPPDWDTTLCWPATPANSSVVLKCPNLDWFDPDASLSRFCGANATW ESGGTYRDCFVHKSIPTRTPDYDDVSDEKIDFYLEVLQGANFMRLIGVCLSWVTLVVALLIFSTFRSLNC NRIKIHKHFFAAFLIRMTLEVILVADRRHKETNRNQGNIDVKTIHLTPVLCETFETIREYGRLCAFFWMF IEGFYLTCLVSANVFGKPRFLLYYIVGWLLPVPIVISWAIAMYYTSTARCWKDHAVSPYYLIIEVPRNGA LIINVLFLVNIVRVLVTKLRDSNSSETKQIRKAAKGAVLLIPLLGVANLVWFIPNPTARDSRASIVLYNY LFLFLDSYQGFFLCVMYCFLNQEVRMTIHRKWSTWRYYRDPLLR…
	Platynereis dumerilii	OL606759	MHALPRLFMPQGSRKVSLWIIQFIILVLALFLPAHHANSTNIMDNTTLTLGPSTPLPKKLNSTQKGPSGVWFFAS LEDCIKFLGEAAIVPDDGEQYCNATWDTVLCWPVAKANSTISQHCPPLPGLDTNKLSFKTCWPDGHWAGQRP GDYSRPAGWTDYAGCYTAKSLKIYYELFNKTDSNVLKEIAQGVRIMEIVGLSVSLVSLSISLFIFFYFRSLKCDRTR IHRNLFLAIMIHVMIQLIVHIDQYIAKNSGNAVGGSIVLDNKGTMYNTPILCEVLKTMVEYTKTVMFVWMFIEG MYLHNMLVVSVFTGRPKYMLFYILGWGFPIILTLTWVITNWYLDSEKCWFTYSFLPQYWILEGPRAAIIAVNLLF LLNIIRVLVTKLRESHSNEAE…
	Capitella teleta	ELU10117.1	MGSNTSPLSTSGGGLSCDRPSLMVTRGRCMTNTTVEEEPAPAMYSYRSLEECLDFLGPRGVPPPGDDRPY CPGTFDLVLCWPATLGGTTAKQACPPLRGLDTTHCCFEKNRFHDENFAIVNPMSSSSAKREFGFKVCSAD GQWEGIKPGNYSKPQGWTNYTQCYTKDSYDLYKKMFSKASPKTLKEIARVVKIIEAVGLCTSFVSLAISI IIFCYYRTLRCDRTRMHRNLFVAILIHVSIQLVQMMDAYIERSTGASIGGSTIAEGTISSTPVLCECLLT LIEYTKTVMFMWMFIEGMYLHNMLVVSVFSGKPNYLLYYIMGWGFPCVPTLAWAITTGILMKGSKCWFGY HFDPYFWIQEGPRAAIITINLFFLLNIIRVLVTKLQENHSNEAL…
	Pecten maximus	XP_033762294.1	MVRTWKVGSDEDCIRSQADQSLQIEGGVYCNATWDTILCWPAARVGTVTFLPCPQFPGLDATKHGFRRCG ADGRWEGKFPGDYSNPKGYTNYTNCYTPEAYDIWKKFYANKSSAQRQMIKDIVVGTRTMEIVGLWVSLVS SLISLFIFSYFRSLRCHRTRIHRNLFVSISVQTIVRLILYVDQFVAQAGGRPTVGTTGMSEGATIFETPV LCEFLYAMIEYTKTVQFMWMLIEGLYLHNMIAVSVFSGRPNYIVFYLMGWGIPLPFTVVWVVTMAFSHTA RCWFPYYFLPYYWIIEAPRVAVIAINLLFLLNIIRVLVIKLRRSQTNEPQVTKVRKAVKAALVLLPLLGI TNFVVMTDPPADDVIKFGIWSYTTYFLVSFQGFLISLLYCFLNG…
	Elysia marginata	GFS10866.1	LINNKTVGSPPRCALSCLQLSGLDCGRKMVRLDIPDADLTNNARIAAKAKTISLCPYCPAQWDTVLCWPA TRANATVELPCPKLHGLLTTRNANRTCGPQGWWQTKEPGVYTDQMGYSEYRMCYSEEAMKYWNKYFANKS ESEQLFMKQILAIARTIETVGLCISLASTVISLGIFCYFRSLKCHRTLMHKHLFVALSVQVAITLVLYID QQVGREVGGKVAGTSSGNSNSLFDTPRLCEALYSIVEYTRTVKFMWMFLEGFYLHNMIAVSVFSGKPNYI IYFLIGWGVPIWITILWVIPMELLSDSKTRCWFGYYANPLVWIIQGPRTAIMVINLFFLLNIIRVLVIKL RESQTNESNKLRKAVKAAIVLLPLLGLTNFVKWLEPDPQSNIKL…
	Limulus polyphemus	XP_022255301.1	MEMTGLLISLVALLVSILIFARFRSLRNRRNAIHKYLFLAMSTQVLVRLVLYIDQWISRGSPVLCESFYV LLEYTRTAVFTWMLLEGVQIHAHIIVVFPDNIKFRVYHAIGWGIPLILVGTWTAVMATFHSETVCWWGYP FNSYFWILEGPRIFCILVNLIILLNVVCIIFMKVHNNNNTEIQKIKVAVRAALFLLPLLGITSILQVIPA PLDKSPFEFGMWAYSTHLLSSTQGFVLALLYCFINQEVKTAVVKRWRSFKLTHSWPGERGGNQSDEQQLP EVRVV
	Daphnia pulex	EFX90264.1	MEQCRQLYQEAQRDLEETSQFQVFCRVTWDTLLCWPPTRPGETVHLPCPPRQGIDPTQWAERRCLDSGIW EGPPPSDASDAAAAAVALQNDADDMQQQGWTNYSQCFLPEIRDLMKRLDSGSGQDAENKLIVAQATRVLE LTGLTVSLISLMISLFIFTYFRSLQNHRTRIHKNLFAAIGIQVIIRMTLYLDQAVFVSEMVAAARGIHET PILCEWFYIVLEYARTTMFVWMFIEGLFLHNLITVMVFRPDTYHKLYLALGWGIPIILTAIWAAFTATHQ TTSACWLGYNLTPSYWILEGPRLTIIFINLLYLLNILRVLVTKLRNSQCSEAEQLRKSVKAAMVLLPLLG ITNALVMIKAPLDRSVVEFALWSYSSHFLTSFQGFFVALLYCFL…
	Penaeus monodon	XP_037798712.1	MGTSDGAAIIRAWEFTSLKACVAYYQEEVQDGWCNATWDRILCWPPTPAGTVSRLPCPPLKGVDPSQVAE RRCTAAAHWEGRTLKEGLEGGWTNYTPCLIPEIRVLMDKLYAKSKEDAQLKLHVAEVSRLIETVGLSLSL ASVLVSIVIFSYFRSLRNNRTRMHFNLFVAMVIQLMVRLTLYIDQYITRQTNHRSNGIDNTPVLCEGFYV LMEYARTAMFLWMFIEGHYLNSMLTVAVFTDRPNHKIYNLLGWGLPVLMTAVWAAVTAVKHTGTQCWWGY NLSPYFWILEGPRLTVIITNFLFLLNILRVLITKLQASVSSEAQQVKKAVRAAIVLLPLLGITNSLQMVH SPLEGNIVEFAAWSFGTTFLTAFQGFFVALLYCFLNNEVRSTIG…
	Homarus americanus	XP_042206987.1	MNDDSASMNDEASMNDDSASMNDDSATSLQCRGYWEGRTPGEVYTGGWTNYTTCLIPEIRILMDKLYAKS KEDAQLKLQVAEVSRVIETVGLSLSLASILVSLIFSYFRSLRNNRTRMHFNLFVAMMIQLVVRLTLYIDQ YVTRKTEQRSTGIDNTPVLCEVFYVLMEYARTAMFLWMFIEGHYLNSMLTVAVFTDQPNHTMYGEVGWGV PVVMTTVWAAVTAVQHTGTECWWGYNLSPYFWILEGPRLTVIITNFLFLLNILRVLITKLQASVSSETQQ AKKAVRAAIVLLPLLGITNSLQMVHSPLEGNIVEFAAWSFVTTFLTAFQGFFVALLYCFLNNEVRGTITK CVANLYTQRLLPKRSKRSCINGNIASEAVGAEEPLTTFREEITI…
	Zootermopsis nevadensis	XP_021938559.1	FVYKRCTIEGRWAGRGVGVYRQPQGWTNYTPCFIPEMMQLIKKLYAGSETAAEVKLAIAERTRTLEIVGF SVSLAALLISLTIFCHFRSLRNNRTRIHKNLFIAMVIQVVIRLILYIDQAITRGSSGYYQSPGTRPHYNQ GVDNTPILCETSYVLLEYARTAMFMWMFVEGVYLHNMITVTVFQEDAHYCVYTMIGWGAPFVMTAAWAVA TGLKYRASRCWWGYNLTHYFWILEGPRLGVIVVSELFLINIIRVLVSKLRRSRISELERARKAVRAALVL LPLLGITNLGNMTEAPLDRAVWTFALXXXXXXXLTSFQGFFIALLYCFLNGEVRIAVSKSLSVYLSLRQS SKRKKCEMRWARLCCQGSQHSPPRTAAPETRV
	Harpegnathos saltator	XP_025154845.1	MDAPNAHGNNTQEFCDIQYKHFVAPYGELWCKPVWDSLLCWPPTRASTTAKQRCPFVDGFDTIKSVEKKC GYNGRWVAQNGTSTNEDSPTGWANYTTCLTPEMLWLHYRVYNNNLEGEMKMEIAERTRTLEFVGLSISLV ALLASLVIFCRFRSLRNTRTRIHKNLFVAMVVQVLIRLILYIDFAIFRRKTHGVQRGIGNTPVLCEASYV LLEYVKTAMFMWMFIEGLFLHNMVTVTVFQETSHYRMYRFIGWGCPVLMTLAWAIVMAFYYHPKSNLLSK LTRHLTGRVNKTSCGGGNIKTCRNIRFLRCWSGYNLSSYFWILEGPRFAVILLNFLFLLNIIRVLVVKLR QSHTSEIEQVLKAVRAAVVLLPLLGISNVLFMIEAPLDNVRKFA…
	Apis mellifera	KAG6803119.1	MDVTNAIKNNTPDFCSARYKNLMPLEGELWCEPVWDSLLCWPPTKASTTAKQRCPYEDGFDTTKSVEKKC GYNGRWEGQNGTNNDSPHGWANYTTCMTPEMLRLHGKVYTNAIEGNMKLDIAEKTRTLEFVGLSISLVAL FASLAIFCRFRSLRNTRTRIHKNLFVAMVVQVLIRLTIYIDIEILRKKTYGIQRGIGNTPVLCEASYALL EYAKTAMFMWMFIEGLFLHNMVTVTVFQENSYYRMYRFIGWGCPVMMTLIWATITAFYYHPKSKFSRCWS GYNLSSYFWILEGPRFAVILLNFLFLLNIVRVLVVKLRQSHTSEIEQVLKAVRAAVVLLPLLGITNVLFM IEAPLHNVRKFALWSYSTHFLQSFQGLFIATLYCFLNGEVRLAL…
	Bombyx mori	XP_037866999.1	MTVESRRLTPELSLISTGVRYCQPRFDGYLCWPPTAAGETTYLRCPVARLSDSTKNAYRRCGIDGLWNTK KFNETSEIGWTNYTPCFPMEIRNMLNELYEEDETGAQDKFNVALRTRYLEIFGFTLSFIALSISLYIFIH FRALRNHRTRIHKHLFGAMLVQVLIRLTVYIDQAVVRSSISSTDDNTTMTRGIDNMPYICEGSYVLLEYA TSAMFLWMFMEGLYLHNVVAANNLRERVPYQWYCVWAWGAPVVITSIWTILTALKYRGEKVQTCWYGYNF TGIYWIVQGPRLIVILINFVFLLNILRVLIMKLSKSARREIVKVRKAVRAALVLLPLLGITNIMNMFEAP LSSDPIRFAVWSYLTHFLRSFQGFFIALIYCFLNGEVKQCLSKA…
	Aedes aegypti	XP_021711391.1	MISTTSPSTDVSQLHLNTTLDSCALKYDEFVIPTTVPYCNWTWDDVLCWPPTPAGKAIRQPCPSGHGIDT SKFAERRCSAEGRWEGRPGTTPTPLGWTNYTPCYSPEVIQLFRKLYSGTGGNDEADIKIDIAERTRTLEI VGFSLSLIALIISLVIFCRFRSLRNNRTRIHKNLFVAMVIQVIIRLTLYIDQAIIRSGSKGYGNESSRHG IDNTPYLCEASYILLEYARTCMFMWMFIEGLYLHNVVTVTVFQGRFPHTLYAMVGWGGPVALTAIWAVTT AQYVGQQKCWWGYNLTPYYWILEGPRLAVVLLNFIFLLNIIRVLIVKLRQSHTSDVEQVRKAVRAAVVLV PLLGITNLLNMTEAPLDRTALEFALWSYVTHFLTSFQGFFIALL…
	Drosophila melanogaster	AAT84083.1	MTLLSNILDCGGCISAQRFTRLLRQSGSSGPSPSAPTAGTFESKSMLEPTSSHSLATGRVPLLHDFDAST TESPGTYVLDGVARVAQLALEPTVMDALPDSDTEQVLGNLNSSAPWNLTLASAAATNFENCSALFVNYTL PQTGLYCNWTWDTLLCWPPTPAGVLARMNCPGGFHGVDTRKFAIRKCELDGRWGSRPNATEVNPPGWTDY GPCYKPEIIRLMQQMGSKDFDAYIDIARRTRTLEIVGLCLSLFALIVSLLIFCTFRSLRNNRTKIHKNLF VAMVLQVIIRLTLYLDQFRRGNKEAATNTSLSVIENTPYLCEASYVLLEYARTAMFMWMFIEGLYLHNMV TVAVFQGSFPLKFFSRLGWCVPILMTTVWARCTVMYMDTSLGEC…
calcitonin/DH31-receptor	Mus musculus	AAI19273.1	MTPRRSRVKRRNLRKPKMRFLLVNRFTLLLLLLVSPTPVLQAPTNLTDSGLDQEPFLYLVGRKKLLDAQY KCYDRIHQLPSYEGEGLYCNRTWDGWMCWDDTPAGATAYQHCPDYFPDFDTAEKVSKYCDENGEWFRHPD SNRTWSNYTLCNAFTSEKLQNAYVLYYLALVGHSLSIAALVASMLIFWIFKNLSCQRVTLHKHMFLTYIL NSIIIIIHLVEVVPNGDLVRRDPMHIFHHNTHMWTMQWELSPPLPLSAHEGKMDPHASEVISCKVLHFLH QYMMSCNYFWMLCEGIYLHTLIVMAVFTDEQRLRWYYLLGWGFPIVPTIIHAITRALYYNDNCWLSAETH LLYIIHGPVMVALVVNFFFLLNIVRVLVTKMRQTHEAESYMYLK…
	Danio rerio	XP_021329028.1	MGWQETLWLLTSFILSITKAGTTETKADPGADLSLSPVMMAMERERLIMTQSQYKCLELLSRDGSHNKTG SFCSRFWDGLLCWDETPAGTFASQNCPDYPSFDPLEKVTKYCDESGNWVHSASINKTWSHCLTFSKDKIK TLPVHGFSETETELDPTAESKVSPVVIQKAEERKMIIDGQYKCFEKMNRDQPYNKSGLYCNRTWDGWLCW DDTPAGTFTSQYCPNYFADFDSTEKVTKYCDETGNWFRHPETNRTWSNYTLCIAHTKDKLKMAYILYYMA IVGHALSIVSLLISLAIFFYFRSLSCQRITLHKNLFCSYVLNSAFTIVNLITVVNNPKVVQRNPISCKVL HFFHMYMLGCNYFWMLCEGIYLHTLIVVAVFAEEQHLHWYYLLG…
	Parus major	XP_015475605.1	MKKTTQSCFLLIILLTRIVPSLSSTVNYTDPTLEPVVTENSVIRQKIIDSQFKCYERMNRAPPYKKKGLF CNRTWDGWLCWDDTPAGRLTAQNCPDYFPDFDPTERASKYCDETGNWFRHPESNRTWSNYTLCNSFTSEK LKMAFILYYMAIVGHALSITSLLISLAIFFYFKSLSCQRITLHKNLFFSYVLNSMFTIAHLIAVVPNPGL VKRDPVSCKVLQFFHQYMLGCNYFWMLCEGIYLHTLIVVAVFAEEQRLHWYYLLGWGFPLVPASIHAVAR ARYFNDNCWMSVDTHLLYIVHGPVMAALLVNFFFLLNIVRVLVTKLRDTHRAESNMYMKAVRATLILVPL LGIQFVIIPWRPENRLAGEIYDYIMHILMHYQGLLVATIFCFFN…
	Chelonia mydas	XP_027678532.1	MRLRVSRNVSPKKESTMEKTTHSCFLLIMLLIRMAPSLTSTVNYTDPTLEPVVTEHSPVRQKIIDSQFKC YERMNRDPPYRKKGLFCNRTWDGWLCWDDTPAGRVTAQNCPDYFPDFDPTERASKYCDETGNWFRHPESN RTWSNYTLCNSFTSEKLKMAFILYYMAIVGHALSITSLLISLGIFFYFKSLSCQRITLHKNLFFSYVLNS VFTIAHLIAVVPNPGLVKRDPVSCKVLQFFHQYMLGCNYFWMLCEGIYLHTLIVVAVFAEEQRLHWYYLL GWGFPLVPASIHAVARAKYFNDNCWMSVDTHLLYIVHGPVMAALLVNFFFLLNIVRVLVTKLRDTHRAES NMYMKAVRATLILVPLLGIQFVIIPWRPENRLAGEIYDYIMHIL…
	Capitella teleta	ELT89684.1	MGQHEEELLRHEHLCNLTVLNQPPPNDGRLYCDPYWDTWGCWNYTLAGTNAVIPCPSHQPGFDPSLTAYR TCSVNGTWWTHPVTNRTWSNYTTCVNHADLAKDKRVINVFIAGYTVSILFLIASLLIFTFFKQLQCDRVT IHKHLFTSYIFNGAVWILYYTTAAMDAQVQANNPVWCQAVHVITQYFVTCNFFWMFCEGLYLHTIIVVAF STGKKLLICCYVLGWVLPIFITALYTAARALSPDEAKACWLHESTLQWIVAGPIVLTIVINFIFLCNIVR VLVTKLRSVNSPDTNGYRKAVRATLILIPLLGLQFILFPLRPEENTTWDEIYMLVSAVVTSCQGLFVAVI FCFLNGEVHTVIKRRWNQHRMMTQKALNPRGSFYTQTSMADPPP…
	Platynereis dumerilii	AKQ63006.1	MASAEDLAIQAAAIDCYENVIFQDSPFQEDELYCNATWDEWGCWNYTKAGSRAFISCPSYKEGFDASLWA YKDCNPDGTWWLHPITNRSWANYTACVNMNALETDKRVVYIFVAGYAISIVFLLLSLIIFFYFRQLQCDR VTLHKNLFISYILNGIAWILYYTLASLDGEVLSENPAWCQFLHVVTQYFVTCNFFWMFCEGFYLHTIIVS AFTTGKTLIIFCFIVGWGAPFVSTVIYGAARGVYPSKRNECWMDESFLQWIVLGPILLTIVLNLFFLCNI VRVLITKLRAVNSPDTNQTRKAVRATLILIPLLGLQYILLPFRPNDGSPLLDVYLHVSALVTAFQGLFVS TIFCFFNGEVISVLKRKWGQHRLMQGNGTGRATTLYTQTTVTMA…
	Octopus bimaculoides	XP_014772172.1	MVQENACSGNFCESTFDGYLCWNQTKAGERVSQPCPLNSTGLAFKECLPNATWFRHPVSNLPWTDFTSCF INHHAEETVVSIFIWGYTISIITLSISMIIFSSFRQLDCARVSIHKNFFMASILNGLVWIVEYKVIVNEG HILHENFVWCQAVHVITQYTTCSNYFWMFCEGFFMHTLIMNAFSTSCPLLYICHIIGWGIPAVPTIIYSV LRALYGDSKRCWTGSSRLQWIILGPIILSLSVSLALGGNILRMLLSKLRARNTDPYHQTSRGVRATLLLI PLLGLHYFILPLKPEGNEKMEFVYDIISALLISLQGFFVSLLFCFLNEEVISVVKRKFQQIQIQLGHIDV RRPSNALTLVESTSFSTKGINNSVPGSPKQNRTVERQAMLLHTD…
	Pomacea canaliculata	XP_025094082.1	MITMAAPQMLNGSQEVTRTPFRQSPSRHAFHYKAFEECKRNILSKPYPDDGSLYCNATFDNWLCWDFTPA GQSAFQRCPYDFIEGFNRDEFAEKKCMPDGTWFVNKLSNRTWTNYMPCTTHEENLSVLLVYISGYVLSVL LCVACIIIFSIFRQLRCTRVIMHQHLFLSYIITGVLWTVSYTQLVLKVDVIRENPVWCKVVHVLTQYISL SNYCWMFCEGLFLHTIIVHAFSKEKKLLRICYGVGWAVPVVPTIIYACIRAVDQELDKECWIPHSWALWT IIAPVIVSLIVNFAFFLNILRILMSKLRAFNSHEQLQYRRAVKAVLIMIPLFGTNNLIMLVRPEMSREGV RVWKIISAFLVAYQGVAVSLIFCFFNGEVMTVLRRKWSQWRHTH…
	Limulus polyphemus	XP_022246293.1	MTNMTWSNYTTCIDQEDFVFRQRINTLSLVGYSISLVALVIALIIFSYFRTLKCTRTTIHKHLFLSFILS NMLWVVWYTAVTQRPVVASKNKMTCRIIHVLVRYLLVCNYMWMFCEGLYLHTVLAVAFLAEDRLINWFFG IGWGFPLLLTVLYAALRMSADDGTDQCWLEDSTYVWILNGPVCGSLLVNLLFLVNIVRVLLTKLNTTNSG HGRSGQTKKAVRAVLILIPLLGLHYLLIPFRPSTGTLAEKVYDVISALFTSFQGLCVALVFCFCNNEVLT VVNRKWSDVRLMSRRKKRSSYAVTSVSFLPRNSPSDVGSQFVLSEPLFRISRV
	Penaeus monodon	XP_037792531.1	MEENEEEGMMDGFTAEDMGLSGSNSTEGAAGSEPILGDAEEIGRREKACEELHTQMPLPDPALGPYCPRT FDGWSCWNDTPAGTRAFVQCPDFIPGFDPDRKGHKDCEEGGQWFSDPRTNRTWSNYTTCVDMSVLKFHQG VNTVYISGYSVSLIALCISLFIFFYYKSLNCKRVTIHKNLFLSFIINNSMWLMWFFFVVNDPAVVNKNGT GCQVLHVFLHYFMVSNYFWMFCEGLYLHTLLVVAFVAEDKIMKWFYLLGWGAPAVCAVAYGVARGSDAER SMHCWMEDSDYNYILNVPVVVSMLLNLFFLVNIVRVLVTKLRAVNTAPHTNSTKKAVRATLILIPLLGLH YLLIPFRPPEGSTGEAIYHFISAFAASFQGLGVSLLFCFFNGEV…
	Carcinus maenas	AXF54360.1	MEGNSTADVDLGWDEPDTNSSLSSSAEGDKFFTSDPALEQRKEECEELHGQIPLPDPSLGAYCPRTFDGW ACWNDTPPDTRAFAPCPEFIHGFNPALLAYKDCDSNGTWFRHPQTNEPWSNYTTCVDHSQLGLLQSVNNL YIAGYSISLIALCCSLFIFCFFKSLKCKRVTIHKNLFASFIVNNAMWLLWYKNVVDDTDILFQNNAACQV LHVVLHYFLVSNYFWMFCEGLYLHTLLVVAFVAEDRIMKWFFLLGWGVPAVLITIYAIFRGTSKDQNKHC WMTEGPYNYILNVPVVVSLLLNLFFLVNIVRVLVTKLRAVNTGPDTHSTRKAVRATLILIPLLGLHYILV PFRPHEGTSGHGVYLIVSAIAASFQGLGVSLLFCFFNGEVLGIF…
	Drosophila melanogaster	AGB93483.1	MSDQIGNPNATFSGSGSGSGTNVASIAESVAESGPDFDALRAACETRLNASGQLAGSGGPGAEAGTHCAG TFDGWLCWPDTAVGTSAYELCPDFITGFDPARYAHKECGLDGEWFKHPLTNKTWSNYTTCVNLEDLNWRH TVNLISEVGYGTSLLAILLSLAILGYFKSLKCARITLHMNLFASFAANNSLWLVWYLLVMPNSELLHQSP MRCVALHITLHYFLLSNYSWMLCEGFYLHTVLVAAFISEKRLVKWLIAFGWGSPAIVIFVYSMARGLGGT PEDNRHCWMNQTNYQNILMVPVCISMFLNLLFLCNIVRVVLLKLNAPASIQGSCGPSRTVLQAFRATLLL VPLLGLQYILTPFRPAPKHPWENTYEIISAFTASFQGLCVAILF…
	Aedes aegypti	XP_021703099.1	MTSSTTTDATDSEFDQRKLQCLEMLNATTEFTTTRSGPFCRGTWDGWLCWPDTAAGESALLPCPDFMDGF DPTRFAHKDCDEDGEWFRHPLTNRTWSNYTTCVNLDKLEWMEQVRTIYETGYSISLIALILSLGILSYFR SLKCARITLHMNLFASFASNNTLWLLWYRMVLADPEVLKHNGASCITLHLVLHYFLITNYAWMLCEGFYL HTVLVSAFVSEKKLVNWLVVLGWTTPGIVIMAYGFLRGYAGTPEDTIECWMNESVYDNVFKAPVCISMLL NLLFLCNIIRVVLLKLKAPAGPQGTGPSRTILQAFRATLLLVPLLGLQYILTPFRPDPGHSYERTYEIIS AFTASFQGLFVAVLFCFFNGEVIAQVKRKWRTVFLRTRTNSYTA…
	Zootermopsis nevadensis	XP_021925939.1	MCSVFLQGLWNSCQDFVVLIFQEYGVMAVSSSTTEALPEVVQNISDTVSPLDKLLSERQEECWLMLNKTF STGAPGLFCPGTFDGWSCWPETPAGSSAHAPCPDFVTGFDPTRMAHKECLENGTWFRHPSSGQVWSNYTT CVNMDDLNWRQQVNRIYEIGYLVSLVALLISLGILFYFKPLRCARTTLHMNLFASFAMNNALWLLWYRIV VNQPEVIVENGEGCKILHVVLHFFLMTNYAWMLCEGLYLHTLLVAAFISESRLVKWLYGLGWAMPLVPTV IYTSLRAASSDENDTKECWISESPYTIVLIIPVCASMVLNLIFLCNILRVLLIKLRAGPHVGSSRPSSTL LQAVRATLLLVPLLGLHYLVTPFRPSQNHPWEGVYEVTSAITAS…
	Vespa mandarinia	XP_035737148.1	MDAQTEMSMNATAGTILVDQEINRILLERAQECFEQQSANTTSPPEPFCPTTFDGWSCWPDTPAGSTAYI PCPDFITGFDASLKAHKYCDTNGTWFRHPISHTIWSNYTTCINIEDLIWQQGINGIYEVGYAISLVALLL SLAILTYFRSLRCARITLHMNLFVSFVLNNALWLIWYRFVVANTNLLLNNSIICQLLHILLHYFLLTNYA WMLCEGFYLHTLLVLAFTSEHRLVNWLMALGWSMPGIIVTIYAILRATSYDPVDTEQCWINEGNYMSVLV YPVCVSTLLNVLFLFNIVRVLLMKLRAGPAIGTRPSRSMLQAFRATMLLVPLLGLHYLVIPFRPPKKHPW EHAYEVISAITASFQGLCVAVFFCFCNGEVIAQFKRKWEGTMLL…
	Harpegnathos saltator	XP_011141923.2	METQSEMPGNTTVGSTLLDQELHRILMERREECWKLKDMNTTLPPEPYCPLTFDGWSCWPNTPAGSTVYT RCPNFITGFDASLMAYKYCDENGTWYRHPESNQIWSNYTTCVNLQDLSWQQKLNGIYEAGYAISLVALLL SLGILTYFRSLRCARITLHMNLFTSFALNNALWLIWYRFIVANTDVLINNDIPCRVLHVVLHYFLLTNYA WMLCEGFYLHTLLVNAFTSEHKLVNWLMGLGWSVPAVIVTLYTALRASSNDPADTEQCWINEGSYMSVLV YPVCVSTMLNLLFLFNIVRVLLMKLRAGPAIGTRPSRFMLQAFRATLLLVPLLGLHYLVIPFRPPKKHPW EQFYEVLSAITASFQGLCVAVLFCFCNGEVIAQFKRKWENSVPL…
