## Supplemental Table 5 for "Behavioral rhythms are bad predictors of general organismal rhythmicity"

### Sheet: PDFR-deophanization
The file contains data connected to the article:
Häfker et al. (2023): Behavioral rhythms are bad predictors of general organismal rhythmicity
The presented data is related to Fig 4C.
Transfection with vector containing P. dumerilii pdfr sequence.
	measurement no°	PDF concentration [M]
		1e-05	1e-06	7.5e-07	5e-07	1e-07	7.5e-08	5e-08	2.5e-08	1e-08	7.5e-09	5e-09	2.5e-09	1e-09	7.5e-10	5e-10	2.5e-10	1e-10	5e-11	1e-11	5e-12	1e-12	1e-13
activation [%]	1	93.5658	95.5715	94.046	100	92.2235	81.7557	73.9029	53.4264	60.74	37.8402		0	25.0456	3.84773	0	1.37657	6.44632	0	0.131649	2.52512	1.20355
	2	100	99.4419	96.4575	97.5237	91.2638	83.9806	76.4656	56.4419	62.0187	45.9385		0.958877	28.5648	3.46197	0	0	0	0	0	0	0
	3	95.7519	96.5085	100	96.3135	86.3038	82.2517	76.5596	46.2692	57.9939	45.3438	23.1223	0	21.9996	2.71994	0	0	1.17769	0	0	0	0	0
	4	96.0544	100	95.268	90.9428	92.537	79.815	73.5496	55.2746	61.9708	46.5157	24.678	0.924567	37.9315	10.0176	2.85476	7.33918	1.75	1.62344	10.3001	10.5005	1.4571	0.195562
	5	100	88.2407	89.6177	94.6373	91.1174	84.9447	87.5158	74.7781	59.5765	54.9888	48.2709	56.451	21.9859	21.2425	11.1322	9.81829	5.7282	2.02981	6.99098	1.02602	0.929617	0
	6	100	92.8159	94.4635	91.3778	85.3148	84.6392	86.6915	79.8869	64.0601	59.6587	49.8864	29.7277	7.68577	10.7717	1.17313	0	0	5.85401	0	0	0	0
	7	100	97.022	89.819	86.1523	77.5298	81.1113	80.4437	75.1133	63.9941	56.0373	53.5895	31.4765	21.6753	12.7045	9.90921	0	0	0	0	3.26181	0	0
	8	96.6242	76.508	100	86.1184	84.2436	81.3298	69.5557	61.1261	57.0875	42.4311	48.4774	52.2791	33.6059	25.131	7.78473	5.65625	4.52386	4.61964	0.610621	0.325013	0.759527	11.394
	9	90.6045	94.0575	98.1068	100	92.4676	87.2623	83.7257	74.3915	55.3242	56.2423	57.8362	38.9497	19.0857	12.9355	13.414	2.50533	0	0	0	0	0	1.47402
	10	97.81	94.8278	100	93.815	93.7543	79.8056	73.9435	75.2825	62.3243	49.0351	56.0296	40.4959	20.5524	23.1991	18.057	0	2.26277	1.98178	5.01251	1.47478	2.98892	0.839123
	11	95.7877	97.3741	94.4557	100	88.4971	75.2871	78.6097	75.0876	56.0531	61.2416	66.5516	33.1467	16.9355	34.6032	13.8432	6.73916	1.12658	0	5.54526	0	0	0
	12	100	94.5814	94.2951	92.7835	90.68	86.9871	86.0028	83.2232	62.8013	66.2249	73.9162	20.8904	10.0959	0	0	0	0	0	0	0	0	0
	mean	97.1832	93.9124	95.5441	94.1387	88.8277	82.4308	78.9138	67.5251	60.3287	51.7915	50.2358	25.4417	22.097	13.3862	6.51401	2.78623	1.91795	1.34239	2.38259	1.59277	0.61156	1.39027
	SEM	0.879102	1.81819	1.03389	1.42325	1.36208	0.976657	1.71453	3.52308	0.883453	2.46351	5.08261	5.9803	2.49806	3.07408	1.90828	1.03969	0.682736	0.581726	1.04123	0.871114	0.267683	1.12254
Transfection with empty control vector.
	measurement no°	PDF concentration [M]
		1e-05	1e-06	1e-07	1e-08	1e-09
activation [%]	1	0	0	0	0	0
	2	0	0	0	0	0
	3	0	0	0	0	0
	4	0	0	0	0	0
	5	0	0	0	0.0297162	0.0029277
	6	0.0416917	0.0658979	0.0295388	0	0
	mean	0.00694862	0.010983	0.00492313	0.0049527	0.00048795
	SEM	0.00694862	0.010983	0.00492313	0.0049527	0.00048795
	SEM = Standard Error of Means
