## Supplemental Table 6 for "Behavioral rhythms are bad predictors of general organismal rhythmicity"

### Sheet: overview
The file contains data connected to the article:
Häfker et al. (2023): Behavioral rhythms are bad predictors of general organismal rhythmicity
The presented data is related to Fig 5C-E.
RNA was obtained from the heads of wildtype and pdf mutant worms that were sampled over 24 hours on the second day of constant darkness (DD).
qPCR raw Ct-values for the clock genes bmal, tr-cry and per as well as the reference gene cdc5 are shown. For circadian time point 10 (CT10) only 2 replicates could be collected.
Measurements of per were done on a different qPCR plate than bmal and tr-cry and hence per measurements have a separate set of associated cdc5 measurements.
A: brain and muscle Arnt-like protein (bmal)
B: tr-cryptochrome (tr-cry)
C: period (per)
D: cell division cycle5 (cdc5)

### Sheet: bmal
sample	raw Ct-values
	tech rep1	tech rep2	mean
wt_bmal_CT6_rep1	25.344	25.257	25.3005
wt_bmal_CT6_rep2	28.819	28.67	28.7445
wt_bmal_CT6_rep3	25.588	25.753	25.6705
wt_bmal_CT10_rep1	28.613	28.741	28.677
wt_bmal_CT10_rep2	25.098	25.071	25.0845
wt_bmal_CT15_rep1	25.957	26.221	26.089
wt_bmal_CT15_rep2	27.009	27.077	27.043
wt_bmal_CT15_rep3	24.563	24.515	24.539
wt_bmal_CT19_rep1	24.511	24.893	24.702
wt_bmal_CT19_rep2	26.513	26.493	26.503
wt_bmal_CT19_rep3	23.901	23.878	23.8895
wt_bmal_CT24_rep1	26.6	26.95	26.775
wt_bmal_CT24_rep2	26.133	26.219	26.176
wt_bmal_CT24_rep3	23.981	23.986	23.9835
mut_bmal_CT6_rep1	29.9	29.965	29.9325
mut_bmal_CT6_rep2	28.669	28.312	28.4905
mut_bmal_CT6_rep3	25.234	25.264	25.249
mut_bmal_CT10_rep1	28.375	27.989	28.182
mut_bmal_CT10_rep2	24.799	24.827	24.813
mut_bmal_CT15_rep1	28.908	28.711	28.8095
mut_bmal_CT15_rep2	26	26.162	26.081
mut_bmal_CT15_rep3	23.871	23.841	23.856
mut_bmal_CT19_rep1	23.24	22.969	23.1045
mut_bmal_CT19_rep2	25.978	25.937	25.9575
mut_bmal_CT19_rep3	23.97	23.956	23.963
mut_bmal_CT24_rep1	23.984	23.992	23.988
mut_bmal_CT24_rep2	26.113	25.903	26.008
mut_bmal_CT24_rep3	23.627	23.829	23.728

### Sheet: tr-cry
sample	raw Ct-values
	tech rep1	tech rep2	mean
wt_tr-cry_CT6_rep1	22.839	22.974	22.9065
wt_tr-cry_CT6_rep2	26.261	26.176	26.2185
wt_tr-cry_CT6_rep3	23.762	23.354	23.558
wt_tr-cry_CT10_rep1	26.567	26.573	26.57
wt_tr-cry_CT10_rep2	23.195	23.076	23.1355
wt_tr-cry_CT15_rep1	25.23	25.139	25.1845
wt_tr-cry_CT15_rep2	26.461	26.417	26.439
wt_tr-cry_CT15_rep3	24.048	23.893	23.9705
wt_tr-cry_CT19_rep1	25.111	25.053	25.082
wt_tr-cry_CT19_rep2	26.834	26.928	26.881
wt_tr-cry_CT19_rep3	24.429	24.492	24.4605
wt_tr-cry_CT24_rep1	26.684	26.699	26.6915
wt_tr-cry_CT24_rep2	26.584	26.773	26.6785
wt_tr-cry_CT24_rep3	24.027	24.191	24.109
mut_tr-cry_CT6_rep1	27.703	28.047	27.875
mut_tr-cry_CT6_rep2	26.114	26.299	26.2065
mut_tr-cry_CT6_rep3	22.232	22.511	22.3715
mut_tr-cry_CT10_rep1	26.818	27.059	26.9385
mut_tr-cry_CT10_rep2	23.266	23.343	23.3045
mut_tr-cry_CT15_rep1	28.391	28.398	28.3945
mut_tr-cry_CT15_rep2	26.144	26.359	26.2515
mut_tr-cry_CT15_rep3	23.399	23.617	23.508
mut_tr-cry_CT19_rep1	23.561	23.632	23.5965
mut_tr-cry_CT19_rep2	26.81	26.59	26.7
mut_tr-cry_CT19_rep3	24.691	24.656	24.6735
mut_tr-cry_CT24_rep1	23.612	23.522	23.567
mut_tr-cry_CT24_rep2	26.113	25.984	26.0485
mut_tr-cry_CT24_rep3	24.155	23.982	24.0685

### Sheet: per
sample	raw Ct-values
	tech rep1	tech rep2	mean
wt_per_CT6_rep1	21.572	21.438	21.505
wt_per_CT6_rep2	24.425	24.38	24.4025
wt_per_CT6_rep3	21.388	21.863	21.6255
wt_per_CT10_rep1	25.28	25.244	25.262
wt_per_CT10_rep2	21.348	21.539	21.4435
wt_per_CT15_rep1	23.718	23.528	23.623
wt_per_CT15_rep2	24.952	25.201	25.0765
wt_per_CT15_rep3	21.741	21.775	21.758
wt_per_CT19_rep1	22.715	22.771	22.743
wt_per_CT19_rep2	24.91	24.908	24.909
wt_per_CT19_rep3	21.629	21.568	21.5985
wt_per_CT24_rep1	23.826	23.875	23.8505
wt_per_CT24_rep2	24.127	24.245	24.186
wt_per_CT24_rep3	21.006	20.972	20.989
mut_per_CT6_rep1	25.584	25.498	25.541
mut_per_CT6_rep2	24.907	24.792	24.8495
mut_per_CT6_rep3	20.518	20.498	20.508
mut_per_CT10_rep1	25.706	25.854	25.78
mut_per_CT10_rep2	21.496	21.67	21.583
mut_per_CT15_rep1	26.176	26.15	26.163
mut_per_CT15_rep2	24.938	24.803	24.8705
mut_per_CT15_rep3	21.68	21.807	21.7435
mut_per_CT19_rep1	21.672	21.549	21.6105
mut_per_CT19_rep2	24.631	24.561	24.596
mut_per_CT19_rep3	21.775	21.806	21.7905
mut_per_CT24_rep1	21.368	21.327	21.3475
mut_per_CT24_rep2	23.696	23.774	23.735
mut_per_CT24_rep3	21.48	21.294	21.387

### Sheet: cdc5
Used for bmal and tr-cry normalization					Used for per normalization
sample	raw Ct-values				sample	raw Ct-values
	tech rep1	tech rep2	mean			tech rep1	tech rep2	mean
wt_cdc5_CT6_rep1	22.961	22.926	22.9435		wt_cdc5_CT6_rep1	23.081	23.013	23.047
wt_cdc5_CT6_rep2	25.376	25.442	25.409		wt_cdc5_CT6_rep2	25.694	25.927	25.8105
wt_cdc5_CT6_rep3	22.911	23.05	22.9805		wt_cdc5_CT6_rep3	22.617	22.567	22.592
wt_cdc5_CT10_rep1	25.638	25.455	25.5465		wt_cdc5_CT10_rep1	25.893	25.82	25.8565
wt_cdc5_CT10_rep2	22.689	22.725	22.707		wt_cdc5_CT10_rep2	22.246	22.271	22.2585
wt_cdc5_CT15_rep1	23.827	23.844	23.8355		wt_cdc5_CT15_rep1	24.102	24.115	24.1085
wt_cdc5_CT15_rep2	25.448	25.642	25.545		wt_cdc5_CT15_rep2	25.871	25.878	25.8745
wt_cdc5_CT15_rep3	22.579	22.691	22.635		wt_cdc5_CT15_rep3	22.247	22.238	22.2425
wt_cdc5_CT19_rep1	23.565	23.558	23.5615		wt_cdc5_CT19_rep1	23.841	23.834	23.8375
wt_cdc5_CT19_rep2	24.974	25.035	25.0045		wt_cdc5_CT19_rep2	25.207	26.074	25.6405
wt_cdc5_CT19_rep3	22.836	22.757	22.7965		wt_cdc5_CT19_rep3	22.422	22.426	22.424
wt_cdc5_CT24_rep1	24.473	24.79	24.6315		wt_cdc5_CT24_rep1	24.48	24.512	24.496
wt_cdc5_CT24_rep2	25.175	25.013	25.094		wt_cdc5_CT24_rep2	25.393	25.587	25.49
wt_cdc5_CT24_rep3	22.491	22.588	22.5395		wt_cdc5_CT24_rep3	21.955	22.05	22.0025
mut_cdc5_CT6_rep1	25.715	26.078	25.8965		mut_cdc5_CT6_rep1	26.115	26.198	26.1565
mut_cdc5_CT6_rep2	25.265	25.379	25.322		mut_cdc5_CT6_rep2	25.795	25.541	25.668
mut_cdc5_CT6_rep3	22.073	22.188	22.1305		mut_cdc5_CT6_rep3	21.842	21.886	21.864
mut_cdc5_CT10_rep1	25.37	25.349	25.3595		mut_cdc5_CT10_rep1	25.77	25.881	25.8255
mut_cdc5_CT10_rep2	22.539	22.497	22.518		mut_cdc5_CT10_rep2	22.327	22.242	22.2845
mut_cdc5_CT15_rep1	25.903	25.97	25.9365		mut_cdc5_CT15_rep1	26.349	26.444	26.3965
mut_cdc5_CT15_rep2	24.713	24.758	24.7355		mut_cdc5_CT15_rep2	25.285	25.078	25.1815
mut_cdc5_CT15_rep3	22.476	22.594	22.535		mut_cdc5_CT15_rep3	22.037	22.071	22.054
mut_cdc5_CT19_rep1	22.058	21.967	22.0125		mut_cdc5_CT19_rep1	22.289	22.179	22.234
mut_cdc5_CT19_rep2	24.508	24.561	24.5345		mut_cdc5_CT19_rep2	25.143	24.952	25.0475
mut_cdc5_CT19_rep3	22.761	23.012	22.8865		mut_cdc5_CT19_rep3	22.389	22.663	22.526
mut_cdc5_CT24_rep1	22.28	22.148	22.214		mut_cdc5_CT24_rep1	22.43	22.602	22.516
mut_cdc5_CT24_rep2	24.521	24.633	24.577		mut_cdc5_CT24_rep2	24.925	24.79	24.8575
mut_cdc5_CT24_rep3	22.233	22.127	22.18		mut_cdc5_CT24_rep3	21.958	21.965	21.9615
