## Supplemental Table 7 for "Behavioral rhythms are bad predictors of general organismal rhythmicity"

### Sheet: pdf worm activity LD vs. DD
The file contains data connected to the article:
Häfker et al. (2023): Behavioral rhythms are bad predictors of general organismal rhythmicity
The presented data is related to Fig 6B.
Cumulative locomotor activity in pdf wildtypes and mutants (mixed VIO/PIN background) is compared between LD and DD for the (subjective) morning (ZT/CT 0-8), afternoon (ZT/CT 8-16) and night (ZT/CT 16-24).
LD and DD were compared via Mann-Whitney U-test. Significant differences are indicated by bold p-values.
genotype	Zeitgeber/circadian time	p-value	higher activity in…
pdf +/+	0-8	0.1822	-
	8-16	0.0006	DD
	16-24	<0.0001	LD
pdf -/-	0-8	<0.0001	DD
	8-16	<0.0001	DD
	16-24	<0.0001	LD
